# AGO HITS-CLIP in Adipose Tissue Reveals miR-29 as a Post-Transcriptional Regulator of Leptin

**DOI:** 10.1101/2020.03.13.991422

**Authors:** Sean O’Connor, Elisabeth Murphy, Sarah K. Szwed, Matt Kanke, François Marchildon, Robert B. Darnell, Praveen Sethupathy, Paul Cohen

**Author notes:** Corresponding Author Paul Cohen, M.D., Ph.D., The Rockefeller University, Laboratory of Molecular Metabolism, 1230 York Ave. New York, NY 10065.

## Abstract

MicroRNAs (miRNAs) are short, non-coding RNAs that associate with Argonaute (AGO) to regulate mRNA stability and translation. While individual miRNAs have been shown to play important roles in white and brown adipose tissue in normal physiology and disease^1,2,3^, a comprehensive analysis of miRNA activity in these tissues has not been performed. We used high-throughput sequencing of RNA isolated by crosslinking immunoprecipitation (HITS-CLIP) to comprehensively characterize the network of high-confidence, *in vivo* mRNA:miRNA interactions across white and brown fat, revealing over 100,000 unique miRNA binding sites. Targets for each miRNA were ranked to generate a catalog of miRNA binding activity, and the miR-29 family emerged as a top regulator of adipose tissue gene expression. Among the top targets of miR-29 was leptin, an adipocyte-derived hormone that acts on the brain to regulate food intake and energy expenditure^4^. Two independent miR-29 binding sites in the leptin 3’-UTR were validated using luciferase assays, and miR-29 gain and loss-of-function modulated leptin mRNA and protein secretion in primary adipocytes. In mice, miR-29 abundance inversely correlated with leptin levels in two independent models of obesity. This work represents the only experimentally generated miRNA targetome in adipose tissue and identifies the first known post-transcriptional regulator of leptin. Future work aimed at manipulating miR-29:leptin binding may provide a therapeutic opportunity to treat obesity and its sequelae.
