## Extended table 1 for "AGO HITS-CLIP in Adipose Tissue Reveals miR-29 as a Post-Transcriptional Regulator of Leptin"

### Sheet: Sheet1
Column Heading	Description
miRNA	miRNA name (not grouped by family)
iBAT Average	Average normalized reads in iBAT
eWAT Average	Average normalized reads in eWAT
Log2FC	DESEQ2 calculated Log2FC of iBAT/eWAT
P value	DESEQ2 calculated p value
P adj value	DESEQ2 calculated p adjusted value
miRNA	iBAT Avgerage	eWAT Average	Log2FC	P value	P adj value
let- 7	233875	270188	-0.208221	0	0
mir- 30	146259	135556	0.109636	8.99681e-131	9.46217e-130
mir- 26	131064	176465	-0.429119	0	0
mir- 466	70261.3	9068.32	2.95382	0	0
mir- 378	44829.7	14150.2	1.66363	0	0
mir- 101	33451.8	43682	-0.384955	0	0
mir- 27	32579	34841.2	-0.0968518	2.8247e-23	1.36751e-22
mir- 98	31859.3	42062.1	-0.400809	0	0
mir- 126	30243.4	22114.4	0.451634	0	0
mir- 195	27924.6	43408.5	-0.636444	0	0
mir- 23	23138.3	32511.8	-0.490686	0	0
mir- 16	20775	19612.8	0.0830467	6.5019e-11	2.51023e-10
mir- 574	18581.4	2717.9	2.7733	0	0
mir- 29	17705.7	17710.9	-0.000422043	0.978997	1
mir- 451	15829.1	9022.46	0.810986	0	0
mir- 193	10610	4856.05	1.12757	0	0
mir- 125	7027.95	9412.71	-0.421507	2.59752e-98	2.20067e-97
mir- 1	5911.14	1150.85	2.36074	0	0
mir- 191	5635.04	7322.15	-0.377843	6.43628e-63	4.46151e-62
mir- 144	5225.61	3738.95	0.482966	1.54501e-68	1.09588e-67
mir- 322	5135.28	4963.35	0.0491279	0.0559961	0.136651
mir- 374	5127.26	7975.45	-0.637377	3.34616e-175	4.4373e-174
mir- 2145	4211.52	1282.37	1.71553	0	0
mir- 15	4013.37	3835.87	0.0652614	0.0254316	0.0668676
mir- 709	3762.03	741.561	2.34288	0	0
mir- 3470	3611.23	520.044	2.79578	0	0
mir- 21	2713.71	13841.3	-2.35064	0	0
mir- 22	2500.98	2518.88	-0.0102907	0.781606	0.95455
mir- 19	2487.87	1980.67	0.328922	2.11185e-17	9.33499e-17
mir- 706	2432.5	383.327	2.66579	0	0
mir- 1937	2301.37	141.909	4.01945	0	0
mir- 103	2089.37	3758.86	-0.847225	5.88031e-135	6.40534e-134
mir- 107	2022.35	3611.75	-0.836669	5.77872e-127	5.68551e-126
mir- 143	1932.74	2316.4	-0.261238	4.02441e-11	1.57365e-10
mir- 2182	1881.02	1461.49	0.364074	4.70225e-16	2.01998e-15
mir- 708	1851.15	7073.81	-1.93407	0	0
mir- 106	1703.26	1433.8	0.248456	7.8507e-08	2.72098e-07
mir- 1186	1668.29	276.03	2.59547	3.40533e-297	4.72103e-296
mir- 148	1525.5	3080.46	-1.01386	1.73784e-149	2.03862e-148
mir- 365	1495.63	712.14	1.07052	1.13728e-78	9.12817e-78
mir- 199	1435.17	2655.6	-0.887819	9.11144e-104	8.42118e-103
mir- 20	1431.53	766.654	0.900905	4.06288e-57	2.63655e-56
mir- 1939	1403.84	802.997	0.805914	1.15639e-46	6.65468e-46
mir- 150	1339	1043.55	0.359661	1.403e-11	5.63046e-11
mir- 99	1306.22	2265.35	-0.794335	1.1281e-73	8.39194e-73
mir- 152	1269.8	2396.01	-0.916038	8.93747e-99	7.78836e-98
mir- 146	1163.43	2689.35	-1.20887	2.18984e-173	2.78292e-172
mir- 100	1152.51	2074.12	-0.847726	2.45442e-75	1.91948e-74
mir- 1196	1142.31	327.948	1.80041	4.43402e-130	4.50792e-129
mir- 140	969.649	1283.24	-0.404254	1.10478e-13	4.61587e-13
mir- 320	951.436	1053.93	-0.147605	0.01054	0.0292247
mir- 181	926.667	1606.86	-0.794121	1.10802e-52	6.89688e-52
mir- 151	831.96	929.33	-0.159677	0.00928694	0.0259864
mir- 17	740.168	392.845	0.913891	5.16771e-31	2.7175e-30
mir- 24	719.769	1157.77	-0.685741	4.40758e-30	2.24052e-29
mir- 467	691.357	268.242	1.36589	8.89808e-54	5.65399e-53
mir- 10	665.859	968.269	-0.54019	3.89223e-17	1.6959e-16
mir- 142	628.705	1235.65	-0.974809	2.44612e-57	1.62189e-56
mir- 190	617.778	1116.23	-0.853481	7.43409e-42	4.19888e-41
mir- 3473	582.081	83.9339	2.79389	2.65422e-113	2.52981e-112
mir- 1195	570.424	100.375	2.50664	6.40502e-99	5.74568e-98
mir- 669	552.94	173.06	1.67585	5.43998e-58	3.6871e-57
mir- 155	544.927	540.811	0.0109364	0.892305	1
mir- 2137	501.944	915.485	-0.867009	1.69078e-35	9.20872e-35
mir- 1274	457.505	14.7101	4.95891	1.15351e-139	1.30304e-138
mir- 1935	430.55	129.795	1.72995	1.82003e-47	1.06752e-46
mir- 194	388.297	397.172	-0.0326043	0.726031	0.941143
mir- 690	388.297	138.448	1.48782	7.38258e-35	3.95033e-34
mir- 3065	364.984	279.491	0.385031	0.000179721	0.0005374
mir- 1187	344.586	30.2854	3.50817	8.46914e-84	6.98132e-83
mir- 32	341.672	164.407	1.05534	9.13747e-19	4.1596e-18
mir- 425	314.717	347.85	-0.14441	0.15416	0.333467
mir- 350	293.59	360.829	-0.297513	0.00322464	0.00927844
mir- 338	283.391	191.231	0.567478	2.2952e-06	7.69271e-06
mir- 872	262.993	353.907	-0.428348	4.23791e-05	0.000136059
mir- 455	252.065	32.8813	2.93846	1.3003e-52	7.93186e-52
mir- 93	246.965	203.345	0.280379	0.0236014	0.062595
mir- 182	230.21	29.4201	2.96807	1.40034e-48	8.37458e-48
mir- 130	212.725	666.28	-1.64714	7.69631e-70	5.58899e-69
mir- 185	203.983	315.834	-0.630715	3.5123e-08	1.23132e-07
mir- 136	202.526	225.843	-0.157211	0.210101	0.435924
mir- 652	196.698	179.117	0.135083	0.312497	0.603238
mir- 28	195.97	314.969	-0.684578	3.03775e-09	1.07734e-08
mir- 503	181.399	122.007	0.572205	0.000162145	0.000489647
mir- 203	178.485	84.7992	1.07368	1.05234e-10	3.96251e-10
mir- 214	166.101	359.964	-1.1158	7.42805e-22	3.48547e-21
mir- 361	161.73	91.7216	0.81825	9.39598e-07	3.21997e-06
mir- 139	158.087	112.489	0.490938	0.00209804	0.00609432
mir- 7	152.987	71.8197	1.09096	1.51304e-09	5.49379e-09
mir- 3472	134.775	19.0366	2.8237	1.43146e-27	7.15731e-27
mir- 301	134.046	105.566	0.344579	0.0444588	0.110243
mir- 297	131.132	44.9955	1.54317	2.42839e-13	9.87545e-13
mir- 1946	128.218	20.7672	2.62622	2.1383e-24	1.0519e-23
mir- 340	121.661	181.713	-0.578787	0.0001027	0.000313236
mir- 133	99.0776	32.8813	1.59129	7.32539e-11	2.7928e-10
mir- 206	97.6205	12.9795	2.91095	6.95625e-21	3.21463e-20
mir- 186	93.978	56.2444	0.740614	0.000671086	0.00196809
mir- 18	91.7924	87.3951	0.0708228	0.739323	0.941143
mir- 222	85.9644	242.283	-1.49489	3.63175e-23	1.73076e-22
mir- 3074	83.7788	64.8974	0.368426	0.0937968	0.218382
mir- 145	77.2222	129.795	-0.749144	4.17748e-05	0.000135546
mir- 223	73.5797	160.08	-1.12142	1.32868e-10	4.94203e-10
mir- 664	64.8375	46.7261	0.4726	0.0644929	0.154884
mir- 200	64.109	1207.96	-4.2359	0	0
mir- 3068	63.3805	66.628	-0.0720887	0.75452	0.947165
mir- 511	61.9235	141.909	-1.19641	1.8069e-10	6.63982e-10
mir- 1839	60.4665	70.0892	-0.213056	0.34808	0.64949
mir- 342	58.2809	104.701	-0.845181	4.87153e-05	0.000153177
mir- 497	56.8239	160.08	-1.49422	1.00463e-15	4.25572e-15
mir- 720	50.9958	4.32649	3.55911	1.22253e-13	5.03879e-13
mir- 124	49.5388	70.0892	-0.500633	0.0394911	0.100373
mir- 3107	49.5388	58.8403	-0.248246	0.343925	0.647513
mir- 34	47.3532	240.553	-2.34482	4.78987e-41	2.6562e-40
mir- 542	45.1677	49.322	-0.126939	0.646355	0.936928
mir- 362	45.1677	47.5914	-0.0754091	0.781559	0.95455
mir- 3082	44.4392	16.4407	1.43456	6.74346e-05	0.000207753
mir- 192	43.7107	34.6119	0.336717	0.270432	0.542644
mir- 500	42.9822	37.2078	0.208133	0.488274	0.827223
mir- 92	41.5252	34.6119	0.262716	0.415408	0.736624
mir- 335	40.7966	558.117	-3.77405	2.65342e-151	3.23717e-150
mir- 183	40.7966	13.8448	1.55911	4.49151e-05	0.000142699
mir- 671	38.6111	57.975	-0.586414	0.0278277	0.0719275
mir- 379	37.1541	58.8403	-0.663283	0.0129453	0.035253
mir- 376	35.6971	43.2649	-0.277392	0.364475	0.65778
mir- 701	33.5115	70.9544	-1.08224	3.75768e-05	0.000124575
mir- 411	33.5115	37.2078	-0.150948	0.670792	0.936928
mir- 674	32.783	27.6895	0.243607	0.494073	0.827223
mir- 132	32.0545	33.7466	-0.0742163	0.826413	0.988455
mir- 486	31.326	37.2078	-0.248246	0.449653	0.783681
mir- 501	30.5975	46.7261	-0.610816	0.040582	0.102294
mir- 33	29.1405	41.5343	-0.51128	0.108352	0.246752
mir- 450	29.1405	19.9019	0.55012	0.164336	0.348073
mir- 3471	29.1405	4.32649	2.75175	1.21127e-06	4.10487e-06
mir- 331	28.4119	39.8037	-0.486405	0.128029	0.287124
mir- 744	28.4119	13.8448	1.03716	0.0144494	0.0390005
mir- 25	27.6834	47.5914	-0.781678	0.0120776	0.0331862
mir- 491	27.6834	23.3631	0.244794	0.535293	0.848763
mir- 1843	27.6834	21.6325	0.355826	0.37703	0.676437
mir- 3084	26.9549	17.306	0.63928	0.112414	0.253973
mir- 532	25.4979	26.8242	-0.073159	0.90184	1
mir- 421	24.0409	33.7466	-0.489254	0.157085	0.337402
mir- 138	24.0409	25.9589	-0.110742	0.800977	0.973299
mir- 188	23.3124	35.4772	-0.605798	0.0784401	0.185459
mir- 137	20.3983	10.3836	0.974147	0.0560044	0.136651
mir- 804	19.6698	15.5754	0.336717	0.459097	0.791099
mir- 221	17.4843	64.0321	-1.87274	2.64238e-09	9.48148e-09
mir- 330	17.4843	22.4978	-0.363723	0.396562	0.707317
mir- 484	17.4843	12.1142	0.529362	0.32931	0.623848
mir- 345	17.4843	11.2489	0.636277	0.248031	0.500989
mir- 351	16.7558	13.8448	0.275316	0.631052	0.936928
mir- 1957	15.2987	23.3631	-0.610816	0.149731	0.326895
mir- 1944	14.5702	18.1713	-0.318635	0.531983	0.848763
mir- 339	14.5702	6.92239	1.07368	0.0868893	0.203856
mir- 568	14.5702	3.46119	2.07368	0.00377642	0.0107646
mir- 9	13.8417	23.3631	-0.755206	0.102498	0.236832
mir- 1198	13.8417	6.05709	1.19233	0.0746767	0.177941
mir- 141	12.3847	247.475	-4.32065	5.23536e-75	3.99196e-74
mir- 410	12.3847	13.8448	-0.160783	0.861652	1
mir- 423	12.3847	12.1142	0.0318622	1	1
mir- 3069	11.6562	10.3836	0.166792	0.850617	1
mir- 1194	11.6562	6.92239	0.751754	0.305737	0.595794
mir- 1941	11.6562	6.92239	0.751754	0.305737	0.595794
mir- 218	10.9277	35.4772	-1.69891	3.93566e-05	0.000129073
mir- 224	10.9277	18.1713	-0.733673	0.135318	0.299071
mir- 676	10.9277	8.65298	0.336717	0.689224	0.936928
mir- 434	10.9277	7.78768	0.48872	0.539869	0.848763
mir- 1965	10.9277	3.46119	1.65864	0.0371483	0.0952121
mir- 210	10.1992	12.9795	-0.347781	0.578049	0.885954
mir- 344	10.1992	12.9795	-0.347781	0.578049	0.885954
mir- 128	10.1992	8.65298	0.237181	0.838285	0.994852
mir- 212	10.1992	8.65298	0.237181	0.838285	0.994852
mir- 1982	10.1992	7.78768	0.389184	0.6765	0.936928
mir- 677	10.1992	5.19179	0.974147	0.182872	0.384661
mir- 96	10.1992	4.32649	1.23718	0.108409	0.246752
mir- 196	9.47065	112.489	-3.57017	2.44564e-30	1.26427e-29
mir- 31	9.47065	30.2854	-1.67709	0.000210732	0.000624012
mir- 337	9.47065	9.51828	-0.00723758	1	1
mir- 300	9.47065	7.78768	0.282269	0.67613	0.936928
mir- 1959	9.47065	2.59589	1.86723	0.0419568	0.104892
mir- 207	8.74214	21.6325	-1.30714	0.00817723	0.0230931
mir- 495	8.74214	8.65298	0.0147887	1	1
mir- 541	8.74214	6.92239	0.336717	0.659663	0.936928
mir- 3064	8.74214	6.05709	0.529362	0.496334	0.827223
mir- 3113	8.74214	6.05709	0.529362	0.496334	0.827223
mir- 129	8.74214	5.19179	0.751754	0.349234	0.64949
mir- 1902	8.74214	3.46119	1.33672	0.131546	0.292858
mir- 299	8.01363	11.2489	-0.489254	0.420365	0.741106
mir- 134	8.01363	10.3836	-0.373777	0.538927	0.848763
mir- 381	8.01363	6.92239	0.211186	0.820997	0.988455
mir- 449	7.28511	10.3836	-0.51128	0.521888	0.84263
mir- 1964	7.28511	8.65298	-0.248246	0.823303	0.988455
mir- 700	7.28511	6.92239	0.0736824	1	1
mir- 127	7.28511	6.05709	0.266327	0.810177	0.980572
mir- 3061	7.28511	5.19179	0.48872	0.619468	0.926165
mir- 384	7.28511	5.19179	0.48872	0.619468	0.926165
mir- 686	7.28511	3.46119	1.07368	0.284145	0.562755
mir- 1954	7.28511	2.59589	1.48872	0.161835	0.345172
mir- 135	6.5566	70.0892	-3.41817	1.01606e-18	4.55732e-18
mir- 712	6.5566	26.8242	-2.03252	4.99486e-05	0.000155452
mir- 1981	6.5566	12.1142	-0.885676	0.15005	0.326895
mir- 219	6.5566	8.65298	-0.400249	0.64704	0.936928
mir- 540	6.5566	8.65298	-0.400249	0.64704	0.936928
mir- 3096	6.5566	6.92239	-0.0783207	1	1
mir- 3098	6.5566	6.92239	-0.0783207	1	1
mir- 324	6.5566	6.92239	-0.0783207	1	1
mir- 431	6.5566	6.92239	-0.0783207	1	1
mir- 1970	6.5566	2.59589	1.33672	0.245677	0.499544
mir- 216	5.82809	6.05709	-0.0556006	1	1
mir- 3062	5.82809	6.05709	-0.0556006	1	1
mir- 3083	5.82809	5.19179	0.166792	1	1
mir- 3110	5.82809	5.19179	0.166792	1	1
mir- 667	5.82809	5.19179	0.166792	1	1
mir- 684	5.82809	4.32649	0.429826	0.782418	0.95455
mir- 2183	5.82809	3.46119	0.751754	0.564502	0.873975
mir- 705	5.82809	3.46119	0.751754	0.564502	0.873975
mir- 696	5.82809	2.59589	1.16679	0.245412	0.499544
mir- 665	5.09958	9.51828	-0.900322	0.238208	0.490902
mir- 409	5.09958	7.78768	-0.610816	0.456982	0.791099
mir- 154	5.09958	6.92239	-0.440891	0.610465	0.921742
mir- 485	5.09958	6.92239	-0.440891	0.610465	0.921742
mir- 670	5.09958	6.92239	-0.440891	0.610465	0.921742
mir- 875	5.09958	5.19179	-0.0258533	1	1
mir- 682	5.09958	3.46119	0.559109	0.763943	0.947165
mir- 2139	5.09958	2.59589	0.974147	0.361699	0.656656
mir- 3089	5.09958	2.59589	0.974147	0.361699	0.656656
mir- 493	5.09958	2.59589	0.974147	0.361699	0.656656
mir- 703	5.09958	2.59589	0.974147	0.361699	0.656656
mir- 153	4.37107	11.2489	-1.36372	0.0635637	0.153865
mir- 1971	4.37107	7.78768	-0.833208	0.306688	0.595794
mir- 465	4.37107	6.92239	-0.663283	0.430676	0.754921
mir- 1961	4.37107	5.19179	-0.248246	0.7803	0.95455
mir- 215	4.37107	4.32649	0.0147887	1	1
mir- 369	4.37107	4.32649	0.0147887	1	1
mir- 499	4.37107	4.32649	0.0147887	1	1
mir- 3057	4.37107	3.46119	0.336717	0.762837	0.947165
mir- 341	4.37107	3.46119	0.336717	0.762837	0.947165
mir- 370	4.37107	3.46119	0.336717	0.762837	0.947165
mir- 692	4.37107	3.46119	0.336717	0.762837	0.947165
mir- 1191	4.37107	2.59589	0.751754	0.522154	0.84263
mir- 1950	4.37107	2.59589	0.751754	0.522154	0.84263
mir- 1952	4.37107	2.59589	0.751754	0.522154	0.84263
mir- 208	4.37107	2.59589	0.751754	0.522154	0.84263
mir- 546	4.37107	2.59589	0.751754	0.522154	0.84263
mir- 184	3.64256	12.1142	-1.73367	0.0193932	0.0518853
mir- 377	3.64256	6.92239	-0.926318	0.277506	0.553198
mir- 452	3.64256	5.19179	-0.51128	0.563671	0.873975
mir- 1943	3.64256	4.32649	-0.248246	1	1
mir- 1907	3.64256	2.59589	0.48872	0.73453	0.941143
mir- 1948	3.64256	2.59589	0.48872	0.73453	0.941143
mir- 1968	3.64256	2.59589	0.48872	0.73453	0.941143
mir- 3100	3.64256	2.59589	0.48872	0.73453	0.941143
mir- 715	3.64256	2.59589	0.48872	0.73453	0.941143
mir- 429	2.91405	38.0731	-3.70768	2.76604e-11	1.09564e-10
mir- 433	2.91405	5.19179	-0.833208	0.528093	0.847728
mir- 494	2.91405	4.32649	-0.570174	0.740572	0.941143
mir- 877	2.91405	4.32649	-0.570174	0.740572	0.941143
mir- 296	2.91405	3.46119	-0.248246	1	1
mir- 3058	2.91405	3.46119	-0.248246	1	1
mir- 483	2.91405	3.46119	-0.248246	1	1
mir- 714	2.91405	3.46119	-0.248246	1	1
mir- 122	2.91405	2.59589	0.166792	1	1
mir- 1224	2.91405	2.59589	0.166792	1	1
mir- 1249	2.91405	2.59589	0.166792	1	1
mir- 1898	2.91405	2.59589	0.166792	1	1
mir- 1931	2.91405	2.59589	0.166792	1	1
mir- 1947	2.91405	2.59589	0.166792	1	1
mir- 2861	2.91405	2.59589	0.166792	1	1
mir- 3059	2.91405	2.59589	0.166792	1	1
mir- 3066	2.91405	2.59589	0.166792	1	1
mir- 3075	2.91405	2.59589	0.166792	1	1
mir- 3103	2.91405	2.59589	0.166792	1	1
mir- 328	2.91405	2.59589	0.166792	1	1
mir- 383	2.91405	2.59589	0.166792	1	1
mir- 487	2.91405	2.59589	0.166792	1	1
mir- 509	2.91405	2.59589	0.166792	1	1
mir- 544	2.91405	2.59589	0.166792	1	1
mir- 680	2.91405	2.59589	0.166792	1	1
mir- 698	2.91405	2.59589	0.166792	1	1
mir- 767	2.91405	2.59589	0.166792	1	1
mir- 874	2.91405	2.59589	0.166792	1	1
mir- 882	2.91405	2.59589	0.166792	1	1
mir- 3102	2.18553	8.65298	-1.98521	0.0272816	0.0711187
mir- 329	2.18553	6.05709	-1.47064	0.202373	0.422766
mir- 1247	2.18553	5.19179	-1.24825	0.316728	0.603764
mir- 3106	2.18553	5.19179	-1.24825	0.316728	0.603764
mir- 363	2.18553	4.32649	-0.985211	0.482278	0.821759
mir- 543	2.18553	4.32649	-0.985211	0.482278	0.821759
mir- 147	2.18553	3.46119	-0.663283	0.709608	0.936928
mir- 187	2.18553	3.46119	-0.663283	0.709608	0.936928
mir- 202	2.18553	3.46119	-0.663283	0.709608	0.936928
mir- 204	2.18553	3.46119	-0.663283	0.709608	0.936928
mir- 211	2.18553	3.46119	-0.663283	0.709608	0.936928
mir- 3086	2.18553	3.46119	-0.663283	0.709608	0.936928
mir- 3097	2.18553	3.46119	-0.663283	0.709608	0.936928
mir- 3099	2.18553	3.46119	-0.663283	0.709608	0.936928
mir- 3101	2.18553	3.46119	-0.663283	0.709608	0.936928
mir- 471	2.18553	3.46119	-0.663283	0.709608	0.936928
mir- 490	2.18553	3.46119	-0.663283	0.709608	0.936928
mir- 504	2.18553	3.46119	-0.663283	0.709608	0.936928
mir- 539	2.18553	3.46119	-0.663283	0.709608	0.936928
mir- 547	2.18553	3.46119	-0.663283	0.709608	0.936928
mir- 615	2.18553	3.46119	-0.663283	0.709608	0.936928
mir- 672	2.18553	3.46119	-0.663283	0.709608	0.936928
mir- 702	2.18553	3.46119	-0.663283	0.709608	0.936928
mir- 758	2.18553	3.46119	-0.663283	0.709608	0.936928

### Sheet: Chart
let- 7	0.250473
mir- 26	0.151816
mir- 30	0.141367
mir- 466	0.0422907
mir- 101	0.0381279
mir- 98	0.0365229
mir- 195	0.0350021
mir- 27	0.0336131
mir- 378	0.0308065
mir- 23	0.0274228
mir- 126	0.0265278
mir- 16	0.0202438
mir- 29	0.0177081
mir- 451	0.0127179
mir- 574	0.0113304
Other	0.12403
